# Spatiotemporally organized immunomodulatory response to SARS-CoV-2 virus in primary human broncho-alveolar epithelia

**DOI:** 10.1101/2023.03.30.534980

**Authors:** Diana Cadena Castaneda, Sonia Jangra, Marina Yurieva, Jan Martinek, Megan Callender, Matthew Coxe, Angela Choi, Juan García-Bernalt Diego, Jianan Lin, Te-Chia Wu, Florentina Marches, Damien Chaussabel, Peter Yu, Andrew Salner, Gabrielle Aucello, Jonathan Koff, Briana Hudson, Sarah E. Church, Kara Gorman, Esperanza Anguiano, Adolfo García-Sastre, Adam Williams, Michael Schotsaert, Karolina Palucka

## Abstract

The COVID-19 pandemic continues to be a health crisis with major unmet medical needs. The early responses from airway epithelial cells, the first target of the virus regulating the progression towards severe disease, are not fully understood. Primary human air-liquid interface cultures representing the broncho-alveolar epithelia were used to study the kinetics and dynamics of SARS-CoV-2 variants infection. The infection measured by nucleoprotein expression, was a late event appearing between day 4-6 post infection for Wuhan-like virus. Other variants demonstrated increasingly accelerated timelines of infection. All variants triggered similar transcriptional signatures, an “early” inflammatory/immune signature preceding a “late” type I/III IFN, but differences in the quality and kinetics were found, consistent with the timing of nucleoprotein expression. Response to virus was spatially organized: CSF3 expression in basal cells and CCL20 in apical cells. Thus, SARS-CoV-2 virus triggers specific responses modulated over time to engage different arms of immune response.
