## supplementary Table for "Spatiotemporally organized immunomodulatory response to SARS-CoV-2 virus in primary human broncho-alveolar epithelia": Table_S2_Descriptive-statistics.xlsx

### Sheet: Descriptive-Stat_2
Descriptive_statistics 2 (Related to cell composition, Fig 1.B)
Fraction Total								Automatic Round-up
Donor 1	CK5	Muc5a	SCGB1a	Acetyl-a-Tub	Others	Total		Donor 1	CK5	Muc5a	SCGB1a	Acetyl-a-Tub	Others	Total
replicate 1	48.0384	6.79544	23.2186	4.93395	17.0136	100		replicate 1	48	6.79	23.2	4.93	17	99.92
replicate 2	42.9172	15.6062	10.104	3.36134	28.0112	100		replicate 2	42.9	15.6	10.1	3.36	28	99.96
replicate 3	56.9886	13.6973	16.1968	3.67926	9.43811	100		replicate 3	57	13.7	16.2	3.68	9.44	100.02
Average	49.3147	12.033	16.5065	3.99152	18.1543	100		Average	49.3	12.03	16.5	3.99	18.1467	99.9667
SD	7.12201	4.63519	6.56275	0.831503	9.33894			SD	7.13933	4.63635	6.55515	0.829638	9.33298
Fraction Total
Donor 2	CK5	Muc5a	SCGB1a	Acetyl-a-Tub	Others	Total		Donor 2	CK5	Muc5a	SCGB1a	Acetyl-a-Tub	Others	Total
replicate 1	54.989	4.19916	17.1966	5.11898	18.4963	100		replicate 1	55	4.2	17.2	5.12	18.5	100.02
replicate 2	45.6589	8.6622	14.5869	5.31522	25.7768	100		replicate 2	45.7	8.67	14.6	5.32	25.8	100.09
replicate 3	49.595	10.299	9.74903	4.35956	25.9974	100		replicate 3	49.6	10.3	9.75	4.36	26	100.01
Average	50.324	6.43068	15.8917	5.2171	22.1366	100		Average	50.1	7.72333	13.85	4.93333	23.4333	100.04
SD	6.59737	3.15585	1.84533	0.138763	5.14809			SD	4.67012	3.15826	3.7812	0.506491	4.27356
Fraction Total
Donor 3	CK5	Muc5a	SCGB1a	Acetyl-a-Tub	Others	Total		Donor 3	CK5	Muc5a	SCGB1a	Acetyl-a-Tub	Others	Total
replicate 1	43.9395	29.4265	8.36753	4.45401	13.8124	100		replicate 1	43.9	29.4	8.36	4.45	13.8	99.91
replicate 2	42.079	27.1864	7.67616	3.06847	19.99	100		replicate 2	42.1	27.2	7.68	3.07	20	100.05
replicate 3	36.5854	11.4954	9.43623	12.595	29.888	100		replicate 3	36.6	11.5	9.44	12.6	29.9	100.04
Average	43.0093	28.3064	8.02185	3.76124	16.9012	100		Average	43	28.3	8.02	3.76	16.9	99.98
SD	1.31563	1.58397	0.488872	0.979727	4.3682			SD	1.27279	1.55563	0.480833	0.975807	4.38406
Fraction Total
Donor 4	CK5	Muc5a	SCGB1a	Acetyl-a-Tub	Others	Total		Donor 4	CK5	Muc5a	SCGB1a	Acetyl-a-Tub	Others	Total
replicate 1	43.8263	15.2091	12.7076	5.24315	23.0138	100		replicate 1	43.8	15.2	12.7	5.24	23	99.94
replicate 2	36.4109	22.1066	7.37221	10.8032	23.307	100		replicate 2	36.4	22.1	7.37	10.8	23.3	99.97
replicate 3	32.967	25.3746	10.4895	10.8891	20.2797	100		replicate 3	33	25.4	10.5	10.9	20.3	100.1
Average	40.1186	18.6579	10.0399	8.02319	23.1604	100		Average	40.1	18.65	10.035	8.02	23.15	99.955
SD	5.24346	4.87727	3.77271	3.93158	0.207312			SD	5.23259	4.87904	3.76888	3.93151	0.212132

### Sheet: Descriptive-Stat_3
Descriptive_statistics 3 (Related to wuhan-like virus analysis, Fig 2.C-E)
(C) Histocytometry	1 DPI	2 DPI	3 DPI	4 DPI	5 DPI	6 DPI	Mock (6 Days)
# biological replicates	6	4	8	9	9	10	10
By comparison to Mock (6 days)
Mann Whitney test	ns	ns	*	*	**	***
p-value (two-tailed)	0.734	0.7602	0.0126	0.0272	0.0012	0.0004
Mean	0.13	0.11	5.1	7.7	27	24	0.24
Std. Deviation	0.3	0.22	13	10	26	18	0.39
(D) Flow cytomety	1 DPI	2 DPI	3 DPI	4 DPI	5 DPI	6 DPI	Mock (6 Days)
# biological replicates	7	5	8	9	9	9	9
By comparison to Mock (6 days)
Mann Whitney test	ns	ns	ns	ns	****	**
p-value (two-tailed)	0.5186	0.4166	0.2081	0.06	<0.0001	0.0012
Mean	0.23	0.28	1.6	2.4	6.9	5.6	0.24
Std. Deviation	0.21	0.2	3.1	3.1	10	7.8	0.39
(E) Viral titer	1 DPI	2 DPI	3 DPI	4 DPI	5 DPI	6 DPI	Mock (6 Days)
# biological replicates	7	5	10	8	9	10	9
By comparison to 1DPI
Mann Whitney test		ns	ns	*	***	**	***
p-value (two-tailed)		0.9116	0.2198	0.0301	0.0002	0.0014	0.0009
Mean	13885	6000	412912	424136	932305	817079	0
Std. Deviation	15948	6369	1251675	989813	1183535	992021	0

### Sheet: Descriptive-Stat_4
Descriptive_statistics 4 (Related to variants analysis, Fig. 3B)
Histocytometry WA1/2020	1 DPI	2 DPI	3 DPI	4 DPI	5 DPI	6 DPI	Mock (6 Days)
# biological replicates	6	4	8	9	9	10	14
By comparison to Mock (6 days)
Mann Whitney test	ns	ns	*	*	***	***
p-value (two-tailed)	0.5984	0.5147	0.013	0.0167	0.0005	0.0001
Mean	0.13	0.11	5.1	7.7	27	24	0.27
Std. Deviation	0.3	0.22	13	10	26	18	0.4
Histocytometry Beta	1 DPI	2 DPI	3 DPI	4 DPI	5 DPI	6 DPI	Mock (6 Days)
# biological replicates	2	1	2	2	2	2	14
By comparison to Mock (6 days)
Mann Whitney test	ns	ND	**	**	ns	**
p-value (two-tailed)	0.5	ND	0.0083	0.0083	0.075	0.0083
Mean	0	0	10	33	10	53	0.27
Std. Deviation	0	0	11	44	14	15	0.4
Histocytometry Delta	1 DPI	2 DPI	3 DPI	4 DPI	5 DPI	6 DPI	Mock (6 Days)
# biological replicates	4	4	6	6	6	6	14
By comparison to Mock (6 days)
Mann Whitney test	ns	ns	**	****	****	****
p-value (two-tailed)	0.3033	0.7	0.0023	<0.0001	<0.0001	<0.0001
Mean	0.6	0.19	20	39	40	22	0.27
Std. Deviation	0.71	0.19	23	19	13	17	0.4
Histocytometry Omicron	1 DPI	2 DPI	3 DPI	4 DPI	5 DPI	6 DPI	Mock (6 Days)
# biological replicates	3	3	3	3	3	3	14
By comparison to Mock (6 days)
Mann Whitney test	**	**	**	**	**	**
p-value (two-tailed)	0.0015	0.0015	0.0015	0.0015	0.0015	0.0015
Mean	13	24	23	25	24	11	0.27
Std. Deviation	14	15	9.8	16	15	7.8	0.4

### Sheet: Descriptive-Stat_5
Descriptive_statistics 5 (related to variants analysis, supplementary Fig S3A-B)
(A) Flow Cytometry WA1/2020	1 DPI	2 DPI	3 DPI	4 DPI	5 DPI	6 DPI	Mock (6 Days)		(B) Viral Titer WA1/2020	1 DPI	2 DPI	3 DPI	4 DPI	5 DPI	6 DPI	Mock (6 Days)
# biological replicates	8	6	11	12	12	12	13		# biological replicates	9	7	14	12	13	14	16
By comparison to Mock (6 days)									By comparison to 1DPI
Mann Whitney test	ns	ns	ns	ns	****	**			Mann Whitney test		ns	ns	*	***	**	****
p-value (two-tailed)	0.6576	0.2528	0.3097	0.089	<0.0001	0.003			p-value (two-tailed)		0.3111	0.6767	0.0321	0.001	0.009	<0.0001
Mean	0.25	0.095	1.2	1.9	5.4	4.2	0.23		Mean	13885	6000	412912	424136	932305	817079	0
Std. Deviation	0.21	0.069	2.7	2.9	9	7.1	0.19		Std. Deviation	15948	6369	1251675	989813	1183535	992021	0
(A) Flow Cytometry Beta	1 DPI	2 DPI	3 DPI	4 DPI	5 DPI	6 DPI	Mock (6 Days)		(B) Viral Titer Beta	1 DPI	2 DPI	3 DPI	4 DPI	5 DPI	6 DPI	Mock (6 Days)
# biological replicates	2	1	2	2	2	2	13		# biological replicates	2	1	2	2	2	2	16
By comparison to Mock (6 days)									By comparison to 1DPI
Mann Whitney test	ns	ND	ns	ns	ns	*			Mann Whitney test		ND	ns	ns	ns	ns	**
p-value (two-tailed)	0.7905	ND	0.5619	0.2952	0.2952	0.019			p-value (two-tailed)		ND	0.3333	0.3333	0.3333	0.3333	0.0065
Mean	0.16	0.05	0.71	0.64	5.3	1.7	0.23		Mean	3300	2700	666500	1215000	1700000	3350000	0
Std. Deviation	0.14	0	0.84	0.59	7.2	0.62	0.19		Std. Deviation	2828	0	895904	1251579	989949	70711	0
(A) Flow Cytometry Delta	1 DPI	2 DPI	3 DPI	4 DPI	5 DPI	6 DPI	Mock (6 Days)		(B) Viral Titer Delta	1 DPI	2 DPI	3 DPI	4 DPI	5 DPI	6 DPI	Mock (6 Days)
# biological replicates	4	4	6	6	6	6	13		# biological replicates	6	6	8	8	6	6	16
By comparison to Mock (6 days)									By comparison to 1DPI
Mann Whitney test	ns	ns	*	****	****	**			Mann Whitney test		ns	**	***	**	**	****
p-value (two-tailed)	0.2857	0.2361	0.0162	<0.0001	<0.0001	0.0051			p-value (two-tailed)		0.21	0.007	0.0007	0.0022	0.0022	<0.0001
Mean	0.37	0.54	2.3	4.4	2.2	1.5	0.23		Mean	212	1098	629501	1068500	238667	77783	0
Std. Deviation	0.31	0.46	2.2	3.3	1	1.2	0.19		Std. Deviation	438	1480	1200432	1477153	189837	107245	0
(A) Flow Cytometry Omicron	1 DPI	2 DPI	3 DPI	4 DPI	5 DPI	6 DPI	Mock (6 Days)		(B) Viral Titer Omicron	1 DPI	2 DPI	3 DPI	4 DPI	5 DPI	6 DPI	Mock (6 Days)
# biological replicates	3	3	3	3	3	3	13		# biological replicates	9	9	5	5	5	5	16
By comparison to Mock (6 days)									By comparison to 1DPI
Mann Whitney test	**	**	**	**	**	*			Mann Whitney test		**	*	***	***	ns	****
p-value (two-tailed)	0.0036	0.0036	0.0036	0.0036	0.0036	0.0357			p-value (two-tailed)		0.0016	0.0375	0.001	0.001	0.1014	<0.0001
Mean	2.3	4.2	5.1	4	2.1	1	0.23		Mean	3660	284741	167200	182667	446933	11600	0
Std. Deviation	2.4	3.4	0.91	1.1	1.6	0.72	0.19		Std. Deviation	2081	462854	184756	147241	618622	7897	0
