## supplementary Table for "Spatiotemporally organized immunomodulatory response to SARS-CoV-2 virus in primary human broncho-alveolar epithelia": Table_S5_GeoMx-DSP_ROI.xlsx

### Sheet: Sheet1
ROI	Count
1dpi-Apical infected	3
1dpi-CK5+ (infected tissue)	3
2dpi-Apical infected	3
2dpi-CK5+ (infected tissue)	3
3dpi-Apical infected	4
3dpi-CK5+ (infected tissue)	8
4dpi-Apical infected	9
4dpi-CK5+ (infected tissue)	9
5dpi-Apical infected	9
5dpi-CK5+ (infected tissue)	9
6dpi-Apical infected	3
6dpi-CK5+ (infected tissue)	3
Mock-Apical	6
Mock-CK5+	6
Total	78
